# Chromosome X-wide analysis of positive selection in human populations: from common and private signals to selection impact on inactivated genes and enhancers-like signatures

**DOI:** 10.1101/2021.05.24.445399

**Authors:** Pablo Villegas-Mirón, Sandra Acosta, Jessica Nye, Jaume Bertranpetit, Hafid Laayouni

## Abstract

The ability of detecting adaptive (positive) selection in the genome has opened the possibility of understanding the genetic bases of population-specific adaptations genome-wide. Here we present the analysis of recent selective sweeps specifically in the X chromosome in different human populations from the third phase of the 1000 Genomes Project using three different haplotype-based statistics. We describe numerous instances of genes under recent positive selection that fit the regimes of hard and soft sweeps, showing a higher amount of detectable sweeps in sub-Saharan Africans than in non-Africans (Europe and East Asia). A global enrichment is seen in neural-related processes while numerous genes related to fertility appear among the top candidates, reflecting the importance of reproduction in human evolution. Commonalities with previously reported genes under positive selection are found, while particularly strong new signals are reported in specific populations or shared across different continental groups. We report an enrichment of signals in genes that escape X chromosome inactivation, which may contribute to the differentiation between sexes. We also provide evidence of a widespread presence of soft-sweep-like signatures across the chromosome and a global enrichment of highly scoring regions that overlap potential regulatory elements. Among these, enhancers-like signatures seem to present putative signals of positive selection that might be in concordance with selection in their target genes. Also, particularly strong signals appear in regulatory regions that show differential activities, which might point to population-specific regulatory adaptations.
