## Supplementary File 1 for "Chromosome X-wide analysis of positive selection in human populations: from common and private signals to selection impact on inactivated genes and enhancers-like signatures"

### Sheet: 99th
Supplementary File 1. List of genes found under putative positive selection in all populations in 99th percentile.
genes	start	end	Average scores iHH12	Average scores iHS	Average scores nSL	pop
ACOT9	23739528	23775528	3.14	NA	1.63	ESN
AFF2	147771528	147791528	2.56	NA	NA	ESN
AIFM1;ELF4	129243528	129295528	NA	NA	1.73	ESN
AMMECR1	109579528	109631528	3.41	1.75	1.71	ESN
AMMECR1;RGAG1	109659528	109679528	NA	1.73	NA	ESN
APOOL	84251528	84303528	NA	1.93	NA	ESN
ARHGAP6	11163528	11423528	NA	2.29	1.85	ESN
ARSF;ARSH	2907528	3039528	4.48	2.28	2.12	ESN
ATP11C	138875528	138927528	NA	1.79	NA	ESN
ATP1B4	119483528	119503528	3.75	NA	NA	ESN
BCOR	39979528	39999528	2.63	NA	NA	ESN
BCYRN1;TAF1	70715528	70735528	NA	NA	1.61	ESN
BMP15	50635528	50671528	3.28	NA	NA	ESN
CASK	41371528	41455528	NA	1.93	1.84	ESN
CFAP47;RP11-87M18.2	36347528	36431528	2.56	2.02	NA	ESN
CHM;MIR361	85099528	85167528	2.73	NA	1.48	ESN
COL4A5	107771528	107823528	NA	1.82	NA	ESN
CT45A10;SAGE1	134971528	134991528	NA	NA	2.71	ESN
CTPS2	16699528	16735528	3.92	NA	NA	ESN
DIAPH2	96043528	96607528	NA	NA	1.49	ESN
DMD	32315528	33375528	2.99	NA	1.55	ESN
EFHC2	44155528	44175528	3.26	NA	NA	ESN
F9	138619528	138655528	4.2	NA	NA	ESN
FAM122C	133931528	133999528	3.66	NA	NA	ESN
FAM46D	79675528	79695528	NA	2.54	NA	ESN
FATE1	150875528	150895528	2.79	NA	NA	ESN
FRMPD4	12379528	12399528	2.88	NA	NA	ESN
GABRA3	151403528	151551528	3.21	NA	1.62	ESN
GABRE	151131528	151151528	3.57	NA	NA	ESN
GPC3	132747528	132895528	NA	NA	1.71	ESN
GRIA3	122299528	122351528	3.99	NA	NA	ESN
GUCY2F	108635528	108703528	4.65	1.76	1.69	ESN
HPRT1	133595528	133615528	NA	1.91	NA	ESN
HTR2C;MIR1298	113931528	113967528	NA	1.83	1.73	ESN
IL1RAPL1	29659528	29679528	NA	NA	1.48	ESN
IQSEC2	53307528	53327528	2.29	NA	NA	ESN
KDM6A	44763528	44783528	NA	1.73	NA	ESN
KIAA1210	118219528	118255528	NA	NA	1.5	ESN
KLHL13	117115528	117247528	NA	1.85	NA	ESN
KRBOX4;ZNF674	46299528	46367528	NA	NA	2.17	ESN
LINC01186	46171528	46191528	2.75	NA	NA	ESN
LOC101928336	118411528	118479528	3.27	NA	1.58	ESN
LOC101928495	125227528	125263528	NA	1.78	NA	ESN
MAGEC3	140907528	140927528	2.43	NA	NA	ESN
MAMLD1	149515528	149535528	3.35	NA	NA	ESN
MAOA;MAOB	43595528	43647528	3.27	NA	1.51	ESN
MED14	40507528	40527528	NA	1.71	NA	ESN
MID1	10395528	10847528	2.88	1.88	1.82	ESN
MID2	107099528	107135528	NA	2.13	NA	ESN
MIR223;VSIG4	65227528	65247528	NA	NA	1.57	ESN
MIR450A1;MIR450A2;MIR450B;MIR503HG;MIR542	133659528	133679528	2.88	NA	NA	ESN
MIR548I4	83467528	83487528	NA	NA	1.65	ESN
MIR766;SEPT6	118779528	118815528	2.89	NA	NA	ESN
MIR8088	52075528	52095528	NA	NA	1.47	ESN
MSN	64939528	64975528	NA	NA	1.96	ESN
NHS	17531528	17567528	03.01	NA	NA	ESN
NR0B1	30315528	30335528	2.34	NA	NA	ESN
NRK	105051528	105071528	NA	2.33	NA	ESN
OPHN1	67579528	67615528	NA	1.96	1.54	ESN
PHF8	54011528	54031528	NA	2.22	NA	ESN
PLAC1	133883528	133903528	4.59	NA	NA	ESN
PLS3	114875528	114895528	2.92	NA	NA	ESN
PRKX;PRKX-AS1	3547528	3583528	NA	NA	1.57	ESN
PRPS2	12811528	12831528	2.88	NA	NA	ESN
PTCHD1	23371528	23407528	2.77	NA	NA	ESN
RAB9A	13691528	13711528	2.67	NA	NA	ESN
RGN	46923528	46943528	4.56	NA	NA	ESN
RPS6KA3	20267528	20287528	NA	NA	1.48	ESN
SCML2	18283528	18335528	NA	1.94	NA	ESN
SH2D1A	123483528	123503528	4.41	NA	NA	ESN
SHROOM4	50379528	50431528	4.48	NA	1.5	ESN
SMIM10L2A	134555528	134575528	2.46	NA	NA	ESN
SOX3	139579528	139599528	3.47	NA	NA	ESN
STARD8	67931528	67951528	NA	1.73	1.47	ESN
STK26	131147528	131167528	2.81	NA	1.45	ESN
STS	7131528	7183528	NA	2.14	NA	ESN
SYTL4	99947528	99967528	NA	NA	1.55	ESN
TBC1D25	48411528	48431528	NA	1.84	NA	ESN
TENM1	123515528	124031528	8.12	1.81	1.7	ESN
TMEM164	109243528	109375528	2.51	NA	1.8	ESN
TMLHE	154763528	154815528	NA	NA	1.6	ESN
TRMT2B	100299528	100319528	2.63	NA	NA	ESN
WDR44	117547528	117583528	NA	2.1	NA	ESN
XAGE3	52891528	52911528	NA	NA	1.46	ESN
XRCC6P5	98859528	99071528	NA	2.12	2.18	ESN
ZCCHC16	111627528	111647528	3.32	NA	NA	ESN
ZNF280C	129323528	129343528	NA	NA	1.71	ESN
ZNF711	84491528	84511528	NA	NA	1.53	ESN
ZNF81	47707528	47727528	NA	NA	1.54	ESN
ACSL4	108955528	108991528	NA	2	1.55	GWD
AIFM1;ELF4	129243528	129295528	NA	NA	1.66	GWD
AMMECR1	109595528	109631528	2.47	NA	NA	GWD
AMMECR1;TMEM164	109419528	109439528	NA	NA	1.7	GWD
AMOT	112059528	112079528	2.38	NA	NA	GWD
APOOL	84251528	84303528	NA	1.82	NA	GWD
ARHGAP6	11147528	11423528	NA	2.2	1.73	GWD
ARSD	2811528	2831528	NA	NA	1.5	GWD
ARSE;ARSF;ARSH	2875528	3007528	4.37	02.06	2.11	GWD
ATP1B4	119483528	119503528	3.13	NA	NA	GWD
ATP2B3	152811528	152847528	NA	1.73	NA	GWD
BCOR	39915528	39999528	3.12	NA	NA	GWD
BCYRN1;ITGB1BP2	70523528	70543528	NA	NA	1.46	GWD
BMP15	50635528	50671528	2.93	NA	NA	GWD
CA5BP1	15707528	15727528	NA	1.86	NA	GWD
CA5BP1;TMEM27	15675528	15695528	NA	1.72	NA	GWD
CASK	41435528	41647528	NA	02.03	1.68	GWD
CFAP47;RP11-87M18.2	36363528	36431528	2.74	1.78	NA	GWD
CHIC1	72827528	72895528	NA	1.77	NA	GWD
CHM	85195528	85215528	NA	NA	1.5	GWD
CHM;MIR361	85099528	85167528	2.52	NA	1.63	GWD
CHST7;SLC9A7	46443528	46479528	NA	NA	1.64	GWD
COL4A5	107755528	107855528	NA	3.35	NA	GWD
COL4A6	107595528	107615528	NA	1.73	NA	GWD
CT45A10;SAGE1	134971528	134991528	NA	NA	1.87	GWD
CTPS2	16699528	16719528	2.67	NA	NA	GWD
DIAPH2	96043528	96655528	NA	1.84	1.54	GWD
DLG3;DLG3-AS1;GDPD2	69643528	69679528	3.68	NA	NA	GWD
DMD	31467528	33103528	2.89	NA	1.52	GWD
DYNLT3	37691528	37711528	2.32	NA	NA	GWD
EDA	68875528	69007528	NA	NA	1.56	GWD
EFHC2	44155528	44191528	3.65	NA	NA	GWD
F9	138619528	138655528	4.64	NA	NA	GWD
FAM46D	79627528	79695528	NA	2.56	NA	GWD
FANCB	14843528	14879528	NA	02.03	NA	GWD
FATE1	150875528	150895528	3.37	NA	NA	GWD
FRMPD4	12379528	12399528	2.54	NA	NA	GWD
GABRA3	151403528	151551528	3.28	NA	NA	GWD
GABRE	151131528	151151528	2.79	NA	NA	GWD
GPC3	132731528	132815528	NA	1.7	1.73	GWD
GPM6B	13835528	13855528	NA	NA	1.58	GWD
GRIA3	122299528	122399528	3.52	1.77	NA	GWD
GUCY2F	108603528	108703528	06.03	1.97	1.71	GWD
HMGN5	80395528	80415528	NA	NA	1.49	GWD
HTR2C	113819528	113855528	NA	NA	1.65	GWD
IGSF1	130395528	130415528	2.28	NA	NA	GWD
IL1RAPL2	104059528	104079528	NA	1.7	NA	GWD
KCNE5	108859528	108879528	NA	1.71	NA	GWD
KDM6A	44731528	44799528	NA	02.04	NA	GWD
KIF4A	69611528	69631528	4.22	NA	NA	GWD
KLHL13	117227528	117247528	NA	1.72	NA	GWD
KRBOX4;ZNF674;ZNF674-AS1	46299528	46415528	NA	1.71	2.16	GWD
LANCL3	37515528	37535528	NA	02.01	NA	GWD
LINC01456	18011528	18063528	2.63	1.85	1.65	GWD
LOC101928128	84459528	84479528	NA	2.12	NA	GWD
LOC101928335;MID2	107099528	107151528	NA	02.04	NA	GWD
LOC101928336	118427528	118479528	2.48	1.84	1.57	GWD
LOC101928437	112731528	112751528	NA	NA	1.55	GWD
LRCH2;RBMXL3	114411528	114447528	NA	1.99	NA	GWD
MAGEC3	140907528	140927528	4.48	1.82	NA	GWD
MAGEE2	75003528	75023528	NA	1.81	NA	GWD
MAMLD1	149515528	149535528	3.85	NA	NA	GWD
MAOA;MAOB	43595528	43663528	2.76	1.84	2.98	GWD
MAP7D2	20043528	20063528	NA	NA	1.72	GWD
MID1	10395528	10863528	2.31	NA	1.7	GWD
MIR548I4	83467528	83487528	NA	NA	1.95	GWD
MIR766;SEPT6	118779528	118799528	04.03	NA	NA	GWD
MIR8088	52075528	52095528	NA	NA	1.82	GWD
MSN	64875528	64975528	NA	NA	1.68	GWD
MXRA5	3211528	3231528	NA	1.85	NA	GWD
NHS	17531528	17567528	3.37	NA	NA	GWD
NR0B1	30315528	30335528	2.56	NA	NA	GWD
PABPC5;PABPC5-AS1	90667528	90703528	NA	NA	1.64	GWD
PAGE1	49435528	49455528	NA	NA	1.51	GWD
PHF8	54011528	54031528	NA	02.04	NA	GWD
PLAC1	133851528	133903528	3.54	NA	NA	GWD
PRKX	3547528	3567528	NA	NA	1.53	GWD
PRPS2	12811528	12831528	3.27	NA	NA	GWD
PTCHD1	23371528	23407528	2.67	NA	NA	GWD
RAB33A;ZNF280C	129307528	129343528	NA	NA	1.75	GWD
RAB9A	13691528	13711528	3.24	NA	NA	GWD
RBM41	106299528	106335528	NA	1.94	NA	GWD
RGN	46923528	46943528	04.09	NA	NA	GWD
RPS6KA6	83339528	83439528	NA	NA	1.63	GWD
SCML2	18315528	18335528	NA	1.97	NA	GWD
SH2D1A	123483528	123503528	3.49	NA	NA	GWD
SHROOM4	50379528	50431528	5.32	NA	NA	GWD
SOX3	139579528	139599528	3.94	NA	NA	GWD
SSX8	52635528	52655528	NA	NA	2.48	GWD
STK26	131147528	131167528	2.4	NA	NA	GWD
STS	7115528	7183528	NA	2.55	NA	GWD
SYTL4	99947528	99967528	NA	NA	1.58	GWD
TDGF1P3	109755528	109775528	NA	NA	1.56	GWD
TENM1	123723528	123999528	7.79	2.17	2.37	GWD
TFDP3	132331528	132367528	NA	NA	1.85	GWD
TMEM164	109339528	109391528	NA	NA	1.84	GWD
TMEM35	100315528	100335528	2.46	NA	NA	GWD
TTC3P1	74955528	74975528	NA	02.09	NA	GWD
USP26	132155528	132175528	NA	NA	1.58	GWD
XAGE3	52875528	52911528	NA	NA	1.8	GWD
XK	37563528	37583528	NA	1.76	NA	GWD
XRCC6P5	98859528	99071528	2.32	NA	2.1	GWD
ZCCHC16	111451528	111647528	2.79	NA	1.51	GWD
ACSL4;KCNE5	108859528	108895528	NA	NA	1.6	LWK
AIFM1	129275528	129295528	NA	1.91	1.52	LWK
AMMECR1	109595528	109631528	3.91	NA	NA	LWK
APOOL	84267528	84303528	NA	1.96	NA	LWK
ARHGAP6	11163528	11423528	NA	NA	1.6	LWK
ARSF;ARSH	2907528	3023528	5.26	2.3	1.93	LWK
ATP11C	138843528	138927528	NA	2.11	NA	LWK
ATP1B4	119483528	119503528	3.97	NA	NA	LWK
BCOR	39915528	39999528	3.25	NA	NA	LWK
BMP15	50635528	50671528	3.97	NA	NA	LWK
CASK	41355528	41647528	NA	2.19	1.92	LWK
CFAP47	35931528	36207528	NA	NA	1.59	LWK
CFAP47;RP11-87M18.2	36363528	36431528	2.53	1.71	NA	LWK
CHIC1	72891528	72911528	NA	2.15	NA	LWK
CHM;MIR361	85099528	85167528	3.47	1.8	NA	LWK
CHRDL1	109947528	110015528	NA	NA	1.68	LWK
COL4A5	107739528	107903528	NA	2.25	NA	LWK
CT45A10;SAGE1	134971528	135007528	NA	NA	2.32	LWK
CTPS2	16699528	16735528	3.62	NA	NA	LWK
DIAPH2	96011528	96591528	NA	1.88	1.56	LWK
DMD	32603528	33103528	3.2	NA	NA	LWK
EFHC2	44139528	44191528	3.72	NA	NA	LWK
F9	138603528	138655528	5.23	NA	NA	LWK
FAM46D	79675528	79695528	NA	1.94	NA	LWK
FRMD7	131227528	131247528	NA	1.78	NA	LWK
FRMPD4	12379528	12399528	4.43	NA	NA	LWK
FTX;MIR374A;MIR545	73499528	73519528	NA	NA	1.5	LWK
GABRA3	151403528	151535528	03.06	NA	NA	LWK
GABRE	151131528	151151528	3.62	NA	NA	LWK
GDPD2	69643528	69663528	3.79	NA	NA	LWK
GPC3	132651528	132975528	NA	1.94	1.74	LWK
GPR173	53067528	53103528	NA	1.99	NA	LWK
GRIA3	122299528	122351528	4.11	NA	NA	LWK
GSPT2	51467528	51487528	NA	NA	1.57	LWK
GUCY2F	108635528	108687528	4.95	NA	1.7	LWK
HMGN5;SH3BGRL	80363528	80479528	NA	NA	1.84	LWK
HTR2C;MIR1298	113915528	113951528	NA	NA	1.6	LWK
HUWE1	53643528	53663528	NA	NA	2.16	LWK
IL1RAPL1	29659528	29679528	NA	NA	1.57	LWK
IL1RAPL2	104059528	104159528	NA	02.06	NA	LWK
KDM6A	44763528	44799528	NA	1.88	NA	LWK
KIAA1210	118235528	118255528	NA	NA	1.45	LWK
KRBOX4	46331528	46351528	NA	NA	1.59	LWK
LINC01186	46171528	46191528	2.33	NA	NA	LWK
LINC01456	18011528	18063528	2.64	1.76	1.67	LWK
LINC01496	51243528	51263528	NA	2.29	NA	LWK
LOC101927476	40123528	40143528	2.41	NA	NA	LWK
LOC101928335;MID2	107099528	107151528	NA	2.17	NA	LWK
LOC101928336	118411528	118479528	3.35	2.36	1.93	LWK
LOC101928495	125227528	125247528	NA	1.78	NA	LWK
LOC729609	19995528	20015528	NA	NA	1.68	LWK
MAGEC3	140907528	140927528	3.64	NA	NA	LWK
MAMLD1	149515528	149535528	3.53	NA	NA	LWK
MAOA;MAOB	43579528	43679528	2.83	1.9	2.38	LWK
MID1	10411528	10863528	2.49	1.98	1.73	LWK
MID2	107051528	107071528	NA	1.75	NA	LWK
MIR766;SEPT6	118779528	118799528	3.27	NA	NA	LWK
NHS	17531528	17567528	2.94	NA	NA	LWK
NYX	41307528	41327528	NA	1.77	NA	LWK
OFD1	13755528	13775528	NA	1.78	NA	LWK
PAGE1	49451528	49471528	NA	NA	1.7	LWK
PGK1;TAF9B	77371528	77391528	NA	1.69	NA	LWK
PLAC1	133755528	133887528	3.28	2	NA	LWK
PRKX	3547528	3567528	NA	NA	1.53	LWK
PRPS2	12811528	12831528	2.76	NA	NA	LWK
PTCHD1	23371528	23407528	2.71	NA	NA	LWK
RAB33A	129307528	129327528	NA	NA	1.57	LWK
RGN	46923528	46943528	4.42	NA	NA	LWK
SH2D1A	123483528	123503528	3.94	NA	NA	LWK
SHROOM4	50379528	50447528	4.19	NA	1.53	LWK
SMIM10L2A	134555528	134575528	2.72	NA	NA	LWK
SOX3	139579528	139599528	3.7	NA	NA	LWK
SSX8	52635528	52655528	NA	NA	2.1	LWK
STK26	131147528	131167528	3.17	NA	1.71	LWK
STS	7131528	7199528	NA	1.94	NA	LWK
TENM1	123723528	123999528	8.15	1.69	1.77	LWK
TFDP3	132331528	132351528	NA	NA	1.72	LWK
TMEM164	109355528	109375528	NA	02.06	1.69	LWK
TMEM255A;ZBTB33	119387528	119407528	2.3	NA	NA	LWK
WDR44	117563528	117583528	NA	1.79	NA	LWK
XAGE3	52875528	52911528	NA	NA	1.86	LWK
XIAP	122987528	123007528	NA	1.77	NA	LWK
XK	37563528	37583528	NA	1.74	NA	LWK
XRCC6P5	98859528	99135528	NA	1.82	1.85	LWK
ZCCHC16	111627528	111647528	3.22	NA	NA	LWK
ACSL4	108955528	108991528	NA	02.04	1.46	MSL
AFF2	147771528	147791528	2.36	NA	NA	MSL
AIFM1;ELF4	129211528	129295528	NA	1.94	1.82	MSL
AMMECR1	109547528	109567528	2.72	NA	NA	MSL
APOOL	84251528	84319528	NA	1.96	NA	MSL
AR	66827528	66847528	NA	NA	1.69	MSL
ARHGAP6	11163528	11407528	NA	2.23	02.06	MSL
ARSE;ARSF;ARSH	2875528	3039528	4.48	1.86	1.73	MSL
ATP11C	138859528	138927528	NA	2.28	NA	MSL
ATP1B4	119483528	119503528	3.61	NA	NA	MSL
BCOR	39915528	39999528	2.97	NA	NA	MSL
BCYRN1	70843528	70863528	2.97	NA	NA	MSL
BMP15	50651528	50671528	2.98	NA	NA	MSL
CASK	41355528	41759528	NA	1.94	1.62	MSL
CASK;GPR82	41579528	41599528	NA	NA	1.59	MSL
CD99L2	150059528	150079528	NA	NA	1.53	MSL
CDK16;INE1;UBA1	47051528	47087528	NA	2.64	NA	MSL
CDKL5;RS1	18651528	18671528	NA	NA	1.47	MSL
CFAP47;RP11-87M18.2	36363528	36431528	2.3	1.92	NA	MSL
CHIC1	72891528	72911528	NA	1.84	NA	MSL
CHM	85099528	85135528	3.43	NA	NA	MSL
CHST7;SLC9A7	46443528	46479528	NA	NA	1.58	MSL
COL4A5	107771528	107807528	NA	1.79	NA	MSL
COL4A6	107595528	107615528	NA	1.93	NA	MSL
CT45A10;SAGE1	134971528	134991528	NA	NA	2.52	MSL
CTPS2	16699528	16735528	3.71	NA	NA	MSL
DIAPH2	96011528	96255528	NA	NA	1.48	MSL
DLG3;DLG3-AS1;GDPD2	69643528	69679528	4	NA	1.47	MSL
DMD	32315528	33375528	2.9	NA	1.72	MSL
EDA	68955528	68975528	NA	NA	1.93	MSL
EFHC2	44139528	44191528	3.3	NA	NA	MSL
F9	138619528	138655528	3.97	NA	NA	MSL
FAM122C	133931528	133999528	4.78	NA	NA	MSL
FAM46D	79675528	79695528	NA	02.05	NA	MSL
FAM9C	13051528	13071528	NA	1.72	NA	MSL
FATE1	150875528	150895528	2.82	NA	NA	MSL
FGF13	138267528	138287528	2.43	NA	NA	MSL
FRMPD4	12379528	12399528	3.34	NA	NA	MSL
FTX;MIR374A;MIR545	73499528	73519528	NA	NA	1.55	MSL
GABRA3	151403528	151551528	2.96	NA	NA	MSL
GABRE	151131528	151151528	3.36	NA	NA	MSL
GK	30699528	30719528	NA	1.73	NA	MSL
GPC3	132779528	132799528	NA	NA	1.45	MSL
GRIA3	122299528	122351528	04.04	1.82	NA	MSL
GUCY2F	108635528	108703528	4.81	1.99	1.63	MSL
HMGN5;SH3BGRL	80395528	80479528	NA	NA	1.7	MSL
HTR2C;MIR1264;MIR1298;MIR1912;MIR764;SNORA35	113803528	113983528	NA	1.99	1.81	MSL
HTR2C;MIR448	114027528	114095528	NA	1.83	NA	MSL
HUWE1	53627528	53663528	NA	1.81	1.52	MSL
IL1RAPL1	29019528	29039528	NA	NA	1.59	MSL
IL1RAPL2	104411528	104687528	NA	NA	1.59	MSL
ITM2A	78603528	78623528	NA	NA	1.47	MSL
KDM6A	44731528	44831528	NA	1.95	NA	MSL
KIAA1210	118235528	118255528	NA	NA	1.75	MSL
KIF4A	69611528	69631528	3.96	NA	NA	MSL
KRBOX4;ZNF674	46299528	46383528	NA	NA	1.78	MSL
LINC01456	17979528	18063528	3	1.85	1.88	MSL
LOC101928128	84459528	84479528	NA	1.99	NA	MSL
LOC101928335;MID2	107099528	107167528	NA	2.69	NA	MSL
LOC101928336	118411528	118463528	2.3	2.32	02.02	MSL
LRCH2;RBMXL3	114411528	114431528	NA	1.85	NA	MSL
MAGEC3	140907528	140927528	3.18	NA	NA	MSL
MAMLD1	149515528	149535528	3.33	NA	NA	MSL
MAOA;MAOB	43595528	43663528	2.83	1.84	1.79	MSL
MED14	40507528	40559528	NA	1.89	NA	MSL
MID1	10395528	10847528	2.59	NA	1.77	MSL
MIR548I4	83467528	83487528	NA	NA	1.56	MSL
MIR766;SEPT6	118779528	118799528	2.75	NA	NA	MSL
MIR8088	52075528	52095528	NA	NA	2.11	MSL
MSN	64955528	64975528	NA	NA	2.1	MSL
NHS	17531528	17567528	3.6	NA	NA	MSL
PIR;PIR-FIGF	15435528	15455528	NA	NA	1.47	MSL
PLAC1	133883528	133903528	4.51	NA	NA	MSL
PRPS2	12811528	12831528	3.46	NA	NA	MSL
PTCHD1	23371528	23407528	2.97	NA	NA	MSL
RAB33A;ZNF280C	129307528	129359528	NA	NA	1.79	MSL
RAB9A	13691528	13711528	03.04	NA	NA	MSL
RAB9B	103067528	103087528	NA	NA	1.45	MSL
REPS2	17115528	17167528	NA	NA	2.1	MSL
RGN	46923528	46943528	4.53	NA	NA	MSL
RPS6KA3	20267528	20303528	NA	NA	1.58	MSL
SCML2	18299528	18335528	NA	1.73	NA	MSL
SH2D1A	123483528	123503528	3.52	NA	NA	MSL
SHROOM4	50379528	50431528	4.22	NA	1.6	MSL
SMIM10L2A	134555528	134575528	2.4	NA	NA	MSL
SOX3	139579528	139599528	3.18	NA	NA	MSL
SPANXN1	144331528	144351528	NA	NA	1.49	MSL
SSX8	52635528	52655528	NA	NA	02.07	MSL
STAG2	123131528	123151528	NA	1.9	NA	MSL
STK26	131147528	131167528	2.42	NA	NA	MSL
STS	7131528	7167528	NA	2.19	NA	MSL
TENM1	123723528	123999528	8.17	1.95	02.03	MSL
TEX11	69851528	69871528	NA	1.81	NA	MSL
TRPC5;ZCCHC16	111323528	111343528	NA	NA	1.46	MSL
XAGE3	52891528	52911528	NA	NA	1.45	MSL
XRCC6P5	98779528	99071528	NA	1.73	1.64	MSL
ZCCHC16	111627528	111647528	03.08	NA	NA	MSL
ZNF280C	129387528	129407528	NA	NA	1.72	MSL
ACOT9	23755528	23775528	NA	NA	1.56	YRI
ACSL4	108971528	108991528	3.28	1.92	1.56	YRI
AFF2	147771528	147791528	3.32	NA	NA	YRI
AIFM1;ELF4	129243528	129295528	NA	NA	1.7	YRI
AMMECR1	109579528	109631528	3.5	NA	NA	YRI
APOOL	84267528	84303528	NA	1.92	NA	YRI
ARHGAP6	11163528	11423528	NA	1.84	1.71	YRI
ARSF;ARSH	2907528	3039528	05.03	1.89	1.64	YRI
ATP1B4	119483528	119503528	3.17	NA	NA	YRI
BCOR	39979528	39999528	2.7	NA	NA	YRI
BCYRN1	70539528	70559528	NA	NA	1.51	YRI
BCYRN1;TAF1	70715528	70735528	NA	NA	1.62	YRI
BMP15	50635528	50671528	3.39	NA	NA	YRI
CA5BP1	15707528	15727528	NA	1.7	NA	YRI
CASK	41355528	41647528	NA	NA	1.84	YRI
CASK;GPR34	41531528	41551528	NA	NA	1.62	YRI
CFAP47;RP11-87M18.2	36363528	36431528	2.43	02.02	NA	YRI
CHIC1	72827528	72895528	NA	1.88	NA	YRI
CHM	85259528	85279528	NA	NA	1.46	YRI
CHM;MIR361	85099528	85167528	2.72	NA	1.59	YRI
CNKSR2	21611528	21631528	NA	1.9	NA	YRI
COL4A5	107755528	107823528	NA	1.86	NA	YRI
CT45A10;SAGE1	134971528	135007528	NA	NA	2.71	YRI
CTPS2	16699528	16735528	04.09	NA	NA	YRI
DIAPH2	96043528	96255528	NA	NA	1.54	YRI
DMD	32123528	32799528	2.78	NA	1.52	YRI
EDA	68875528	69007528	NA	NA	1.81	YRI
EFHC2	44155528	44191528	3.16	NA	NA	YRI
F8;SMIM9	154059528	154079528	NA	1.87	NA	YRI
F9	138619528	138655528	4.29	NA	NA	YRI
FAM122C	133931528	133999528	4.17	NA	NA	YRI
FAM46D	79675528	79695528	NA	2.65	NA	YRI
FATE1	150875528	150895528	2.48	NA	NA	YRI
FRMPD4	12379528	12399528	2.6	NA	NA	YRI
GABRA3	151403528	151551528	3.22	NA	NA	YRI
GABRE	151131528	151151528	3.15	NA	NA	YRI
GDPD2	69643528	69663528	5.63	NA	NA	YRI
GPC3	132875528	132895528	NA	NA	1.5	YRI
GPC4	132427528	132447528	NA	NA	1.46	YRI
GRIA3	122299528	122351528	3.43	NA	NA	YRI
GUCY2F	108603528	108719528	4.83	2	1.84	YRI
HMGN5;SH3BGRL	80379528	80463528	NA	NA	1.54	YRI
HTR2C	113803528	114095528	NA	1.92	1.48	YRI
HUWE1	53627528	53663528	NA	NA	1.69	YRI
IL1RAPL1	29659528	29679528	NA	NA	1.47	YRI
IL1RAPL2	104059528	104079528	NA	1.75	NA	YRI
INE1;UBA1	47051528	47071528	NA	1.95	NA	YRI
KCNE5	108859528	108879528	NA	1.7	1.77	YRI
KDM6A	44731528	44863528	NA	2.48	NA	YRI
KIAA1210	118219528	118255528	NA	NA	1.62	YRI
KIF4A	69611528	69631528	3.47	NA	NA	YRI
KLHL13	117019528	117039528	2.3	NA	NA	YRI
KRBOX4;ZNF674	46299528	46367528	NA	NA	2.12	YRI
LINC01186	46171528	46191528	3	NA	NA	YRI
LINC01456	18011528	18063528	2.39	1.91	1.66	YRI
LOC101928335;MID2	107099528	107167528	NA	2	NA	YRI
LOC101928336	118411528	118479528	2.87	1.9	1.64	YRI
MAGEC3	140907528	140927528	4.65	NA	NA	YRI
MAMLD1	149515528	149535528	3.68	NA	NA	YRI
MAOA;MAOB	43595528	43663528	2.97	NA	1.57	YRI
MED14	40523528	40575528	NA	1.92	NA	YRI
MID1	10395528	10847528	2.74	1.83	1.88	YRI
MIR223;VSIG4	65227528	65247528	NA	NA	1.7	YRI
MIR450A1;MIR450A2;MIR450B;MIR503HG;MIR542	133659528	133679528	2.51	NA	NA	YRI
MIR548I4	83467528	83487528	NA	NA	2.14	YRI
MIR766;SEPT6	118779528	118799528	3.32	NA	NA	YRI
NHS	17531528	17567528	2.44	NA	NA	YRI
NLGN4X	5995528	6127528	NA	1.75	NA	YRI
NYX	41323528	41343528	2.39	NA	NA	YRI
PLAC1	133883528	133903528	3.78	NA	NA	YRI
PRKX;PRKX-AS1	3547528	3583528	NA	NA	1.59	YRI
PRPS2	12811528	12831528	2.92	NA	NA	YRI
PTCHD1	23371528	23407528	2.71	NA	NA	YRI
PTCHD1-AS	23051528	23071528	NA	NA	1.55	YRI
RAB9A	13691528	13711528	2.99	NA	NA	YRI
RBM41	106299528	106319528	NA	1.78	NA	YRI
REPS2	17131528	17151528	NA	NA	1.58	YRI
RGN	46923528	46943528	4.32	NA	NA	YRI
RPS6KA3	20251528	20287528	NA	NA	1.65	YRI
SAT1	23787528	23807528	2.36	NA	NA	YRI
SCML2	18283528	18303528	NA	1.77	NA	YRI
SH2D1A	123483528	123503528	3.28	NA	NA	YRI
SHROOM4	50331528	50431528	3.34	NA	NA	YRI
SOX3	139579528	139599528	3.31	NA	NA	YRI
SRPX	38043528	38063528	NA	NA	1.58	YRI
SSX8	52635528	52655528	NA	NA	1.96	YRI
STK26	131147528	131167528	3.23	NA	NA	YRI
STS	7131528	7183528	NA	2.39	NA	YRI
SYTL4	99947528	99967528	NA	NA	1.64	YRI
TENM1	123723528	124031528	7.75	02.03	1.96	YRI
TEX11	69867528	69887528	NA	1.69	NA	YRI
TMEM164	109339528	109375528	NA	1.87	1.77	YRI
XAGE3	52875528	52895528	NA	NA	1.8	YRI
XK	37547528	37567528	NA	1.79	NA	YRI
XRCC6P5	98875528	99103528	NA	02.03	1.96	YRI
ZCCHC16	111627528	111647528	3.25	NA	NA	YRI
ZNF280C	129323528	129343528	NA	NA	1.82	YRI
ADGRG2	19067528	19087528	4.6	NA	NA	CEU
ANOS1	8619528	8639528	2.9	NA	NA	CEU
ARSF	2987528	3039528	3.14	NA	NA	CEU
CASK	41675528	41695528	NA	2.11	NA	CEU
CTPS2	16699528	16735528	3.35	NA	NA	CEU
DIAPH2	96187528	96255528	NA	2.19	NA	CEU
DMD	31803528	33263528	3.15	1.87	1.7	CEU
DMD;MIR3915	32587528	32655528	04.05	02.07	1.96	CEU
EDA	68907528	69007528	NA	2.13	NA	CEU
EFHC2	44155528	44175528	3.44	NA	1.81	CEU
F9	138603528	138655528	04.04	NA	NA	CEU
GABRA3	151499528	151535528	3.7	NA	NA	CEU
IL1RAPL1	29419528	29439528	NA	1.83	NA	CEU
IL1RAPL1;MIR4666B	29579528	29599528	3.21	NA	NA	CEU
KLHL4	86923528	86943528	2.8	NA	NA	CEU
LHFPL1	111883528	111903528	3.66	NA	NA	CEU
MAGEC3	140907528	140927528	4.64	NA	NA	CEU
MIR513B;MIR513C	146251528	146287528	NA	02.04	NA	CEU
MIR766;SEPT6	118779528	118799528	3.83	NA	NA	CEU
PHEX	22123528	22143528	4.24	NA	NA	CEU
PTCHD1	23339528	23359528	3.71	NA	NA	CEU
PTCHD1-AS	22955528	23215528	3.56	NA	NA	CEU
RAB9A	13691528	13711528	2.75	NA	NA	CEU
RP11-87M18.2	36443528	36463528	NA	NA	1.9	CEU
SHROOM2	9867528	9903528	3.25	NA	NA	CEU
SPANXA2-OT1	140715528	140751528	3.54	NA	NA	CEU
STS	7115528	7135528	NA	1.91	NA	CEU
SYTL5	37883528	37903528	NA	NA	1.79	CEU
TENM1	123659528	123679528	3.7	NA	1.77	CEU
TRPC5	111147528	111167528	NA	NA	1.74	CEU
USP9X	41035528	41103528	NA	1.94	NA	CEU
VBP1	154427528	154447528	NA	NA	1.73	CEU
ZCCHC16	111595528	111615528	3.81	NA	NA	CEU
ARSF	2987528	3023528	3.34	NA	NA	FIN
CFAP47	35947528	35967528	NA	1.91	NA	FIN
CFAP47;RP11-87M18.2	36363528	36415528	4.91	NA	1.85	FIN
CTPS2	16699528	16719528	3.28	NA	NA	FIN
DMD	31467528	33087528	3.33	1.9	1.87	FIN
DMD;MIR3915	32587528	32655528	4.42	NA	2.31	FIN
EDA	68907528	69007528	NA	1.98	NA	FIN
F9	138603528	138655528	3.91	NA	NA	FIN
FIRRE	130939528	130959528	NA	1.99	NA	FIN
GABRA3	151499528	151535528	3.5	NA	NA	FIN
HTR2C;MIR1298	113947528	113967528	NA	NA	02.09	FIN
IL1RAPL1	28779528	28799528	NA	2	NA	FIN
KIF4A	69611528	69631528	3.26	NA	NA	FIN
MAGEC3	140907528	140927528	03.04	NA	NA	FIN
MIR1277;WDR44	117467528	117599528	NA	2.43	NA	FIN
MIR510;MIR514A1;MIR514A2;MIR514A3	146347528	146367528	NA	NA	1.82	FIN
MIR766;SEPT6	118763528	118799528	3.27	NA	NA	FIN
NHSL2	71179528	71199528	NA	NA	1.8	FIN
PHEX	22107528	22143528	3.55	NA	NA	FIN
PTCHD1-AS	22955528	22975528	2.73	NA	NA	FIN
RAB9A	13691528	13711528	03.07	NA	NA	FIN
SLC16A2	73675528	73727528	NA	1.99	NA	FIN
SPANXA2-OT1	140683528	140735528	3.43	NA	1.91	FIN
STAG2	123115528	123199528	NA	2.42	NA	FIN
TENM1	123883528	123983528	5.72	NA	2.23	FIN
TRPC5	111163528	111279528	4.28	1.99	NA	FIN
ZDHHC9	128971528	128991528	NA	NA	1.83	FIN
ANOS1	8619528	8639528	3.22	NA	NA	GBR
ARSF	3003528	3023528	2.98	NA	NA	GBR
BMP15	50635528	50655528	5.13	NA	NA	GBR
CASK	41595528	41743528	NA	02.01	NA	GBR
CFP;SYN1	47451528	47487528	03.03	NA	NA	GBR
CTPS2	16699528	16719528	3.52	NA	NA	GBR
DMD	31227528	33199528	3.13	1.98	2.37	GBR
EFHC2	44155528	44175528	3.4	NA	NA	GBR
F9	138603528	138655528	04.01	NA	NA	GBR
FAM46D	79675528	79695528	NA	2.45	NA	GBR
FIRRE	130891528	130959528	NA	1.94	NA	GBR
GABRA3	151499528	151535528	3.62	NA	NA	GBR
GDPD2	69643528	69663528	3.23	NA	NA	GBR
IL1RAPL1	29243528	29263528	NA	1.94	NA	GBR
KLHL4	86923528	86943528	2.72	NA	NA	GBR
LHFPL1	111883528	111903528	2.87	NA	NA	GBR
LINC01402;RHOXF1;RHOXF1-AS1	119243528	119263528	NA	1.94	NA	GBR
MAGEA10-MAGEA5;MAGEA5	151275528	151295528	NA	1.91	NA	GBR
MAGEC3	140907528	140927528	3.49	NA	NA	GBR
MIR513B;MIR513C	146267528	146287528	NA	02.08	NA	GBR
MIR766;SEPT6	118747528	118799528	3.53	NA	NA	GBR
OPN1LW	153403528	153423528	NA	NA	1.74	GBR
PHEX	22107528	22143528	3.44	NA	NA	GBR
PTCHD1	23339528	23359528	3.21	NA	NA	GBR
PTCHD1-AS	22955528	23007528	4.12	02.06	1.81	GBR
RP11-87M18.2	36443528	36463528	NA	NA	1.71	GBR
SHROOM2	9867528	9903528	3.39	NA	NA	GBR
SPANXA2-OT1	140715528	140735528	3.96	NA	NA	GBR
SPANXC;SPANXD	140779528	140799528	NA	2.4	NA	GBR
STS	7147528	7167528	NA	1.95	NA	GBR
TENM1	123691528	123727528	2.84	NA	NA	GBR
TRPC5	111163528	111295528	3.21	NA	1.79	GBR
XACT	113131528	113167528	NA	1.9	NA	GBR
ZCCHC16	111339528	111615528	4.61	NA	2.42	GBR
ANOS1	8619528	8639528	3.49	NA	NA	IBS
ARSF	2987528	3023528	3.75	NA	NA	IBS
CFAP47	35963528	36271528	NA	NA	02.04	IBS
CFAP47;RP11-87M18.2	36363528	36415528	6.65	02.09	NA	IBS
CFP;SYN1	47451528	47487528	3.45	NA	NA	IBS
CTPS2	16683528	16735528	3.11	NA	NA	IBS
DMD	32075528	33215528	3.64	1.95	1.77	IBS
EDA	68907528	68959528	NA	1.93	NA	IBS
EFHC2	44155528	44175528	3.54	NA	NA	IBS
F9	138603528	138655528	4.84	NA	NA	IBS
FGF13	138283528	138303528	NA	NA	1.85	IBS
FUNDC1	44363528	44383528	2.84	NA	NA	IBS
GABRA3	151499528	151535528	3.99	NA	NA	IBS
GPR143	9691528	9711528	NA	NA	1.77	IBS
IL1RAPL1	28779528	28799528	NA	02.01	NA	IBS
KLHL4	86923528	86943528	3.13	NA	NA	IBS
LHFPL1	111883528	111903528	2.84	NA	NA	IBS
MAGEC3	140907528	140927528	3.86	NA	NA	IBS
MIR513B;MIR513C	146267528	146287528	NA	2.22	NA	IBS
MIR766;SEPT6	118763528	118799528	3.53	NA	NA	IBS
PAK3	110347528	110367528	NA	NA	1.75	IBS
PCDH11X	91275528	91295528	NA	NA	1.77	IBS
PHEX	22107528	22143528	3.42	NA	NA	IBS
PLS3	114859528	114895528	4.53	NA	NA	IBS
PTCHD1	23339528	23359528	3.17	NA	NA	IBS
RAB9A	13691528	13711528	3	NA	NA	IBS
RP11-87M18.2	36443528	36463528	NA	1.85	NA	IBS
SHROOM2	9867528	9887528	2.78	NA	NA	IBS
SLC16A2	73707528	73727528	NA	1.91	NA	IBS
SPANXA2-OT1	140715528	140735528	3.55	NA	NA	IBS
STAG2	123115528	123151528	NA	02.08	NA	IBS
TRPC5	111275528	111311528	NA	2.58	2.52	IBS
TRPC5;TRPC5OS	111131528	111183528	NA	1.84	02.05	IBS
XRCC6P5	99099528	99119528	NA	NA	1.99	IBS
ZCCHC16	111339528	111615528	3.58	2.65	2.47	IBS
ANOS1	8619528	8639528	2.97	NA	NA	TSI
ARSF	3003528	3023528	2.96	NA	NA	TSI
BCOR	39979528	39999528	2.75	NA	NA	TSI
BMP15	50635528	50655528	3.73	NA	NA	TSI
CASK	41675528	41743528	NA	2.26	NA	TSI
CFAP47	35947528	35983528	NA	2.34	NA	TSI
CFAP47;RP11-87M18.2	36347528	36431528	05.01	NA	NA	TSI
CTPS2	16699528	16735528	3.62	NA	NA	TSI
DMD	31467528	33215528	3.31	1.91	1.7	TSI
DMD;MIR3915	32587528	32655528	04.03	NA	2.15	TSI
EFHC2	44155528	44175528	2.85	NA	1.8	TSI
F9	138603528	138655528	4.34	NA	NA	TSI
FIRRE	130939528	130959528	NA	02.02	NA	TSI
FTX	73307528	73327528	NA	2.11	NA	TSI
GABRA3	151467528	151535528	4.25	NA	1.82	TSI
LHFPL1	111867528	111903528	3.93	NA	NA	TSI
MAGEC3	140907528	140927528	3.89	NA	NA	TSI
MIR766;SEPT6	118779528	118799528	3.89	NA	NA	TSI
PHEX	22123528	22143528	4.22	NA	NA	TSI
PTCHD1	23339528	23359528	2.92	NA	NA	TSI
PTCHD1-AS	23115528	23215528	2.76	NA	NA	TSI
RAB9A	13691528	13711528	2.84	NA	NA	TSI
SHROOM2	9883528	9903528	2.81	NA	NA	TSI
SPANXA1;SPANXA2;SPANXA2-OT1	140667528	140703528	2.83	1.94	NA	TSI
STAG2	123115528	123199528	NA	2.17	NA	TSI
STS	7115528	7167528	NA	02.06	NA	TSI
TRPC5	111163528	111311528	NA	1.86	1.9	TSI
XRCC6P5	99051528	99071528	NA	NA	1.74	TSI
ZCCHC16	111339528	111375528	2.9	NA	2.57	TSI
ANOS1	8619528	8639528	2.88	NA	NA	CDX
CFAP47;RP11-87M18.2	36379528	36415528	4.12	NA	NA	CDX
COL4A5	107787528	107807528	NA	1.94	NA	CDX
DMD	33067528	33087528	5.39	NA	NA	CDX
DMD;MIR3915	32587528	32655528	3.9	NA	2.64	CDX
F9	138603528	138623528	4.7	NA	NA	CDX
FATE1	150875528	150895528	2.97	NA	NA	CDX
FGF13	138091528	138143528	NA	2.27	NA	CDX
FRMPD4	12683528	12703528	2.7	NA	NA	CDX
FTHL17	31083528	31103528	NA	1.85	2.34	CDX
GABRA3	151483528	151535528	3.21	NA	NA	CDX
GPM6B	13931528	13951528	NA	NA	1.72	CDX
GUCY2F	108715528	108735528	NA	1.88	NA	CDX
IL1RAPL1	29067528	29263528	NA	02.04	NA	CDX
MIR766;SEPT6	118763528	118783528	NA	NA	02.02	CDX
NYX	41291528	41311528	NA	2.2	NA	CDX
PCDH11X	91659528	91695528	NA	2.35	2.22	CDX
PJA1	68363528	68383528	NA	02.01	NA	CDX
PTCHD1-AS	22827528	22847528	2.91	NA	NA	CDX
STS	7147528	7167528	NA	2.14	NA	CDX
ZCCHC16	111595528	111615528	4.59	NA	NA	CDX
ACSL4	108971528	108991528	3.27	NA	NA	CHB
ANOS1	8507528	8639528	2.91	NA	NA	CHB
CHM	85099528	85119528	2.96	NA	NA	CHB
CTPS2	16699528	16719528	2.85	NA	NA	CHB
DACH2	85611528	85951528	NA	1.91	NA	CHB
DMD	32603528	33087528	3.41	2.19	NA	CHB
F9	138603528	138623528	5.93	NA	NA	CHB
FTHL17	31083528	31103528	NA	NA	1.95	CHB
GABRA3	151499528	151535528	2.8	NA	NA	CHB
MIR450A1;MIR450A2;MIR450B;MIR503HG;MIR542	133659528	133679528	2.92	NA	NA	CHB
MIR766;SEPT6	118779528	118799528	2.71	NA	NA	CHB
NYX	41291528	41327528	NA	02.05	NA	CHB
PASD1	150827528	150863528	NA	NA	1.87	CHB
PCDH11X	91467528	91679528	NA	2.15	1.86	CHB
POF1B	84619528	84639528	NA	NA	1.92	CHB
PPEF1	18811528	18847528	2.7	02.03	NA	CHB
PTCHD1-AS	22779528	22847528	2.94	1.85	NA	CHB
SPANXA1;SPANXA2;SPANXA2-OT1	140667528	140687528	NA	2.84	NA	CHB
TCEAL5	102523528	102543528	NA	NA	1.74	CHB
AFF2	148043528	148063528	2.77	NA	NA	CHS
ANOS1	8619528	8639528	3	NA	NA	CHS
ARHGAP6	11531528	11631528	2.94	1.95	NA	CHS
CHM	85099528	85119528	2.76	NA	NA	CHS
CLCN4	10203528	10223528	NA	1.84	NA	CHS
CTPS2	16699528	16719528	3.11	NA	NA	CHS
DACH2	85931528	85951528	NA	1.98	NA	CHS
DMD	31819528	33087528	05.06	1.94	NA	CHS
DMD;MIR3915	32587528	32639528	3.73	NA	NA	CHS
DUSP9	152891528	152911528	2.79	NA	NA	CHS
F9	138603528	138623528	5.94	NA	NA	CHS
FAM46D	79675528	79695528	NA	1.97	NA	CHS
FGF13	138075528	138095528	NA	1.87	NA	CHS
FTHL17	31083528	31103528	NA	1.97	2.42	CHS
FUNDC1	44363528	44383528	03.05	NA	NA	CHS
GABRA3	151499528	151535528	3.12	NA	NA	CHS
GPR173	53083528	53103528	NA	NA	1.85	CHS
IL1RAPL1	29067528	29087528	NA	02.08	NA	CHS
KDM6A	44827528	44847528	NA	1.97	NA	CHS
MIR450A1;MIR450A2;MIR450B;MIR503HG;MIR542	133659528	133679528	2.99	NA	NA	CHS
MIR4770	6299528	6319528	2.82	NA	NA	CHS
MIR506;MIR507;MIR508;MIR513A2	146299528	146319528	NA	NA	1.75	CHS
NYX	41291528	41327528	NA	2.37	NA	CHS
PCDH11X	91659528	91679528	NA	NA	1.73	CHS
PPEF1	18811528	18847528	NA	2.15	NA	CHS
SPANXA1;SPANXA2;SPANXA2-OT1	140667528	140687528	NA	2.42	NA	CHS
TCEAL5	102523528	102543528	NA	NA	1.8	CHS
BMP15	50651528	50671528	4.59	NA	NA	JPT
CD99L2	150059528	150079528	NA	NA	1.84	JPT
CFAP47	35947528	36303528	NA	02.08	NA	JPT
CTPS2	16699528	16719528	03.05	NA	NA	JPT
DMD	32603528	33087528	3.43	2.47	NA	JPT
F9	138603528	138623528	5.67	NA	NA	JPT
FATE1	150875528	150895528	2.99	NA	NA	JPT
FGF13	138075528	138143528	NA	2.14	NA	JPT
FTHL17	31083528	31103528	NA	02.05	2.16	JPT
GLRA2	14571528	14607528	NA	2.29	NA	JPT
GPKOW;WDR45	48955528	48975528	NA	NA	1.87	JPT
MIR450A1;MIR450A2;MIR450B;MIR503HG;MIR542	133659528	133679528	3.39	NA	NA	JPT
MIR506;MIR507;MIR508;MIR513A2	146299528	146319528	NA	NA	1.73	JPT
MIR766;SEPT6	118763528	118799528	4.12	NA	NA	JPT
NYX	41291528	41311528	NA	02.09	NA	JPT
PCDH11X	91451528	91535528	NA	NA	1.79	JPT
PPEF1	18811528	18847528	2.66	2.26	NA	JPT
PTCHD1	23371528	23391528	3.83	NA	NA	JPT
STS	7131528	7151528	NA	1.94	NA	JPT
ZCCHC16	111595528	111615528	4.11	NA	NA	JPT
AFF2	147563528	147583528	NA	1.89	NA	KHV
ANOS1	8619528	8639528	03.03	NA	NA	KHV
BMP15	50635528	50655528	7.68	NA	NA	KHV
CFAP47	35947528	35983528	NA	2.42	NA	KHV
CTPS2	16699528	16719528	2.77	NA	NA	KHV
DMD	32603528	33087528	3.7	1.98	2.21	KHV
F9	138603528	138623528	6.17	NA	NA	KHV
FATE1	150875528	150895528	3.21	NA	NA	KHV
FTHL17	31083528	31103528	NA	NA	2.52	KHV
FUNDC1	44363528	44383528	2.89	02.07	2.13	KHV
GABRA3	151499528	151535528	3.16	NA	NA	KHV
IL1RAPL1	29099528	29423528	NA	2.24	1.8	KHV
IL1RAPL2	104539528	104559528	NA	NA	1.98	KHV
LOC101928128	84459528	84479528	NA	1.89	NA	KHV
MIR4770	6283528	6319528	2.85	NA	NA	KHV
NLGN3	70363528	70383528	NA	NA	1.95	KHV
NXT2	108779528	108799528	NA	2.14	NA	KHV
PASD1	150843528	150863528	NA	NA	1.87	KHV
PCDH11X	91659528	91695528	NA	2.15	2.28	KHV
PLS3	114859528	114879528	3.34	NA	NA	KHV
SPANXA1;SPANXA2;SPANXA2-OT1	140667528	140687528	NA	1.93	NA	KHV
STS	7131528	7167528	NA	2.1	NA	KHV
TCEAL5	102523528	102543528	NA	NA	1.73	KHV
TRMT2B	100251528	100271528	NA	NA	2.59	KHV
ZCCHC16	111499528	111615528	3.94	NA	NA	KHV

### Sheet: 99.9th
Supplementary File 1. List of genes found under putative positive selection in all populations in 99.9th percentile.
genes	start	end	Average scores iHH12	Average scores iHS	Average scores nSL	pop
ARHGAP6	11339528	11391528	NA	2.67	2.21	ESN
ARSF	2955528	3007528	7.17	2.52	2.29	ESN
ARSH	2907528	2927528	NA	2.65	2.21	ESN
ATP1B4	119483528	119503528	3.75	NA	NA	ESN
BMP15	50651528	50671528	4.15	NA	NA	ESN
CASK	41435528	41455528	NA	NA	1.96	ESN
CFAP47	36363528	36383528	NA	2.27	NA	ESN
CT45A10;SAGE1	134971528	134991528	NA	NA	2.71	ESN
CTPS2	16715528	16735528	4.51	NA	NA	ESN
F9	138619528	138655528	4.2	NA	NA	ESN
FAM122C	133947528	133999528	3.92	NA	NA	ESN
FAM46D	79675528	79695528	NA	2.54	NA	ESN
GABRA3	151435528	151551528	4.55	NA	02.01	ESN
GPC3	132779528	132799528	NA	NA	2.12	ESN
GRIA3	122299528	122351528	4.3	NA	NA	ESN
GUCY2F	108635528	108687528	4.65	NA	02.06	ESN
KRBOX4;ZNF674	46299528	46367528	NA	NA	2.35	ESN
MID1	10395528	10495528	NA	NA	02.09	ESN
MID2	107099528	107119528	NA	2.23	NA	ESN
MSN	64955528	64975528	NA	NA	2.2	ESN
NRK	105051528	105071528	NA	2.33	NA	ESN
PLAC1	133883528	133903528	4.59	NA	NA	ESN
RGN	46923528	46943528	4.56	NA	NA	ESN
SH2D1A	123483528	123503528	4.41	NA	NA	ESN
SHROOM4	50379528	50431528	4.48	NA	NA	ESN
STS	7131528	7151528	NA	2.32	NA	ESN
TENM1	123723528	123983528	8.42	NA	2.25	ESN
XRCC6P5	98875528	99071528	NA	2.28	2.29	ESN
ACSL4	108971528	108991528	NA	2.3	NA	GWD
ARHGAP6	11163528	11375528	NA	NA	2	GWD
ARSF	2955528	3007528	05.06	NA	NA	GWD
ARSH	2907528	2927528	NA	2.25	2.11	GWD
COL4A5	107755528	107839528	NA	3.6	NA	GWD
DMD	32779528	32799528	3.87	NA	NA	GWD
EFHC2	44155528	44175528	4.74	NA	NA	GWD
F9	138619528	138655528	4.64	NA	NA	GWD
FAM46D	79627528	79647528	NA	3.3	NA	GWD
GABRA3	151531528	151551528	5.21	NA	NA	GWD
GDPD2	69643528	69663528	5.79	NA	NA	GWD
GRIA3	122299528	122319528	5.6	NA	NA	GWD
GUCY2F	108635528	108687528	06.03	NA	2.33	GWD
KDM6A	44763528	44783528	NA	2.43	NA	GWD
KIF4A	69611528	69631528	4.22	NA	NA	GWD
KRBOX4;ZNF674	46299528	46367528	NA	NA	2.52	GWD
LINC01456	18011528	18031528	NA	NA	1.94	GWD
MAGEC3	140907528	140927528	4.48	NA	NA	GWD
MAMLD1	149515528	149535528	3.85	NA	NA	GWD
MAOB	43611528	43663528	NA	NA	2.98	GWD
MID1	10411528	10431528	NA	NA	2.31	GWD
MID2	107099528	107135528	NA	2.38	NA	GWD
MIR548I4	83467528	83487528	NA	NA	1.95	GWD
MIR766;SEPT6	118779528	118799528	04.03	NA	NA	GWD
PLAC1	133883528	133903528	5.18	NA	NA	GWD
RGN	46923528	46943528	04.09	NA	NA	GWD
SHROOM4	50379528	50431528	5.32	NA	NA	GWD
SOX3	139579528	139599528	3.94	NA	NA	GWD
SSX8	52635528	52655528	NA	NA	2.48	GWD
STS	7131528	7183528	NA	2.84	NA	GWD
TENM1	123723528	123983528	08.07	2.32	2.95	GWD
TFDP3	132347528	132367528	NA	NA	1.92	GWD
TMEM164	109355528	109375528	NA	NA	02.04	GWD
XRCC6P5	98859528	99007528	NA	NA	2.32	GWD
ZNF280C	129323528	129343528	NA	NA	1.96	GWD
ZNF674	46379528	46399528	NA	NA	1.95	GWD
AMMECR1	109595528	109631528	3.91	NA	NA	LWK
ARSF;ARSH	2939528	3007528	5.26	2.45	2.15	LWK
ATP11C	138875528	138927528	NA	2.33	NA	LWK
ATP1B4	119483528	119503528	3.97	NA	NA	LWK
BMP15	50651528	50671528	4.83	NA	NA	LWK
CASK	41435528	41647528	NA	2.45	2.27	LWK
CHRDL1	109995528	110015528	NA	NA	2.12	LWK
COL4A5	107739528	107807528	NA	2.58	NA	LWK
CT45A10;SAGE1	134971528	134991528	NA	NA	2.53	LWK
CTPS2	16715528	16735528	3.9	NA	NA	LWK
DMD	32779528	32799528	4.42	NA	NA	LWK
EFHC2	44155528	44175528	4.96	NA	NA	LWK
F9	138619528	138655528	6.6	NA	NA	LWK
FRMPD4	12379528	12399528	4.43	NA	NA	LWK
GDPD2	69643528	69663528	3.79	NA	NA	LWK
GPC3	132779528	132895528	NA	2.34	2.16	LWK
GRIA3	122299528	122319528	6.3	NA	NA	LWK
GUCY2F	108635528	108655528	4.95	NA	NA	LWK
HMGN5	80379528	80415528	NA	NA	02.07	LWK
HUWE1	53643528	53663528	NA	NA	2.16	LWK
IL1RAPL2	104123528	104143528	NA	2.63	NA	LWK
LINC01456	18011528	18031528	NA	NA	1.96	LWK
LINC01496	51243528	51263528	NA	2.29	NA	LWK
LOC101928336	118411528	118463528	3.8	2.36	2.28	LWK
MAGEC3	140907528	140927528	3.64	NA	NA	LWK
MAOB	43611528	43663528	NA	NA	2.67	LWK
MID1	10411528	10543528	NA	2.24	2.13	LWK
MID2	107115528	107135528	NA	2.49	NA	LWK
RGN	46923528	46943528	4.42	NA	NA	LWK
SH2D1A	123483528	123503528	3.94	NA	NA	LWK
SH3BGRL	80459528	80479528	NA	NA	1.95	LWK
SHROOM4	50379528	50431528	4.74	NA	NA	LWK
SOX3	139579528	139599528	3.7	NA	NA	LWK
SSX8	52635528	52655528	NA	NA	2.1	LWK
TENM1	123723528	123983528	8.34	NA	1.97	LWK
XAGE3	52891528	52911528	NA	NA	1.99	LWK
XRCC6P5	98875528	99007528	NA	NA	2.31	LWK
ACSL4	108971528	108991528	NA	2.25	NA	MSL
AIFM1;ELF4	129243528	129263528	NA	NA	02.05	MSL
ARHGAP6	11339528	11407528	NA	2.74	2.36	MSL
ARSF	2955528	3007528	6.46	NA	NA	MSL
ATP11C	138875528	138927528	NA	2.49	NA	MSL
CASK	41371528	41391528	NA	NA	02.05	MSL
CDK16;INE1;UBA1	47051528	47087528	NA	2.64	NA	MSL
CT45A10;SAGE1	134971528	134991528	NA	NA	2.52	MSL
CTPS2	16715528	16735528	4.22	NA	NA	MSL
DMD	33355528	33375528	NA	NA	1.96	MSL
EDA	68955528	68975528	NA	NA	1.93	MSL
EFHC2	44155528	44175528	4.77	NA	NA	MSL
F9	138635528	138655528	4.55	NA	NA	MSL
FAM122C	133931528	133999528	4.78	NA	NA	MSL
GABRA3	151531528	151551528	3.97	NA	NA	MSL
GDPD2	69643528	69663528	6.94	NA	NA	MSL
GRIA3	122299528	122319528	6.31	NA	NA	MSL
GUCY2F	108635528	108671528	4.81	NA	NA	MSL
HTR2C	113803528	113855528	NA	2.47	02.01	MSL
KIF4A	69611528	69631528	3.96	NA	NA	MSL
KRBOX4;ZNF674	46331528	46367528	NA	NA	02.01	MSL
LINC01456	17979528	17999528	NA	NA	1.98	MSL
LOC101928335;MID2	107099528	107167528	NA	2.69	NA	MSL
LOC101928336	118411528	118463528	NA	2.32	2.17	MSL
MID1	10395528	10847528	NA	NA	2.18	MSL
MIR8088	52075528	52095528	NA	NA	2.11	MSL
MSN	64955528	64975528	NA	NA	2.1	MSL
NHS	17531528	17551528	3.75	NA	NA	MSL
PLAC1	133883528	133903528	4.51	NA	NA	MSL
REPS2	17131528	17151528	NA	NA	2.84	MSL
RGN	46923528	46943528	4.53	NA	NA	MSL
SHROOM4	50379528	50415528	4.64	NA	NA	MSL
SSX8	52635528	52655528	NA	NA	02.07	MSL
STS	7147528	7167528	NA	2.24	NA	MSL
TENM1	123723528	123983528	9.15	NA	2.3	MSL
XRCC6P5	98923528	98959528	NA	NA	02.02	MSL
ZNF280C	129323528	129343528	NA	NA	2.29	MSL
AMMECR1	109579528	109599528	3.9	NA	NA	YRI
ARHGAP6	11355528	11375528	NA	NA	02.05	YRI
ARSF	2955528	3007528	05.03	NA	NA	YRI
ARSH	2907528	2927528	NA	2.24	02.03	YRI
BMP15	50651528	50671528	3.85	NA	NA	YRI
CASK	41435528	41455528	NA	NA	2.13	YRI
CT45A10;SAGE1	134971528	134991528	NA	NA	3.26	YRI
CTPS2	16699528	16735528	04.09	NA	NA	YRI
EDA	68955528	68975528	NA	NA	1.94	YRI
EFHC2	44155528	44175528	3.8	NA	NA	YRI
F9	138619528	138655528	4.29	NA	NA	YRI
FAM122C	133931528	133983528	4.36	NA	NA	YRI
FAM46D	79675528	79695528	NA	2.65	NA	YRI
GABRA3	151531528	151551528	4.39	NA	NA	YRI
GDPD2	69643528	69663528	5.63	NA	NA	YRI
GRIA3	122299528	122319528	4.35	NA	NA	YRI
GUCY2F	108651528	108687528	4.83	2.23	2.37	YRI
KDM6A	44731528	44831528	NA	2.61	NA	YRI
KRBOX4;ZNF674	46331528	46367528	NA	NA	2.29	YRI
MAGEC3	140907528	140927528	4.65	NA	NA	YRI
MAMLD1	149515528	149535528	3.68	NA	NA	YRI
MID1	10395528	10495528	NA	NA	2.15	YRI
MID2	107115528	107135528	NA	2.52	NA	YRI
MIR548I4	83467528	83487528	NA	NA	2.14	YRI
PLAC1	133883528	133903528	3.78	NA	NA	YRI
RGN	46923528	46943528	4.32	NA	NA	YRI
SHROOM4	50379528	50415528	4.65	NA	NA	YRI
SSX8	52635528	52655528	NA	NA	1.96	YRI
STS	7131528	7167528	NA	2.7	NA	YRI
TENM1	123723528	123983528	09.05	NA	2.33	YRI
XRCC6P5	98907528	99071528	NA	2.27	2.31	YRI
ADGRG2	19067528	19087528	4.6	NA	NA	CEU
DIAPH2	96187528	96223528	NA	2.47	NA	CEU
DMD	32635528	32655528	4.75	NA	NA	CEU
MAGEC3	140907528	140927528	4.64	NA	NA	CEU
CFAP47;RP11-87M18.2	36379528	36415528	5.31	NA	NA	FIN
DMD	32603528	32655528	5.13	NA	2.31	FIN
MIR1277;WDR44	117483528	117599528	NA	2.47	NA	FIN
STAG2	123163528	123183528	NA	3.21	NA	FIN
TENM1	123883528	123983528	5.72	NA	2.23	FIN
TRPC5	111179528	111199528	4.4	NA	NA	FIN
BMP15	50635528	50655528	5.13	NA	NA	GBR
DMD	32635528	32655528	NA	NA	2.37	GBR
FAM46D	79675528	79695528	NA	2.45	NA	GBR
SPANXC;SPANXD	140779528	140799528	NA	2.4	NA	GBR
ZCCHC16	111339528	111615528	4.61	NA	2.42	GBR
CFAP47	35963528	35983528	NA	NA	2.36	IBS
CFAP47;RP11-87M18.2	36363528	36415528	6.65	NA	NA	IBS
DMD	32635528	32655528	5.6	NA	NA	IBS
F9	138603528	138623528	5.43	NA	NA	IBS
GABRA3	151515528	151535528	4.45	NA	NA	IBS
PLS3	114875528	114895528	4.77	NA	NA	IBS
TRPC5	111275528	111311528	NA	2.58	2.52	IBS
ZCCHC16	111339528	111375528	NA	2.65	2.73	IBS
CASK	41675528	41695528	NA	2.5	NA	TSI
CFAP47	35947528	35967528	NA	2.68	NA	TSI
CFAP47;RP11-87M18.2	36379528	36431528	5.44	NA	NA	TSI
DMD	32635528	32655528	5.14	NA	NA	TSI
GABRA3	151515528	151535528	5.19	NA	NA	TSI
STAG2	123163528	123183528	NA	2.56	NA	TSI
ZCCHC16	111339528	111375528	NA	NA	2.57	TSI
CFAP47;RP11-87M18.2	36395528	36415528	4.69	NA	NA	CDX
DMD	32603528	33087528	5.12	NA	2.64	CDX
F9	138603528	138623528	4.7	NA	NA	CDX
FGF13	138107528	138127528	NA	2.62	NA	CDX
FTHL17	31083528	31103528	NA	NA	2.34	CDX
PCDH11X	91659528	91679528	NA	2.52	2.44	CDX
ZCCHC16	111595528	111615528	4.59	NA	NA	CDX
F9	138603528	138623528	5.93	NA	NA	CHB
SPANXA1;SPANXA2;SPANXA2-OT1	140667528	140687528	NA	2.84	NA	CHB
DMD	32603528	33087528	5.11	NA	NA	CHS
F9	138603528	138623528	5.94	NA	NA	CHS
FTHL17	31083528	31103528	NA	NA	2.42	CHS
BMP15	50651528	50671528	4.59	NA	NA	JPT
F9	138603528	138623528	5.67	NA	NA	JPT
MIR766;SEPT6	118779528	118799528	4.18	NA	NA	JPT
ZCCHC16	111595528	111615528	4.11	NA	NA	JPT
BMP15	50635528	50655528	7.68	NA	NA	KHV
CFAP47	35947528	35967528	NA	2.56	NA	KHV
DMD	33067528	33087528	4.36	NA	NA	KHV
F9	138603528	138623528	6.17	NA	NA	KHV
FTHL17	31083528	31103528	NA	NA	2.52	KHV
TRMT2B	100251528	100271528	NA	NA	2.59	KHV
ZCCHC16	111595528	111615528	4.61	NA	NA	KHV
